# Diversity of Resilin incidence in the insect leg

**DOI:** 10.1101/2025.07.29.667210

**Authors:** Steven Lerch, Bernard Moussian

## Abstract

Insect movements rely on membranous elastic types of cuticle that bridge hard and tanned types, which serve as an exoskeleton. A prominent, polymerous protein of membranous cuticles is Resilin, known for its flexibility and elasticity. In the articulated legs, including the coxa, the trochanter, the femur, the tibia and the tarsi, Resilin incidences in or at the joints of these podomers have been identified in various species such as the fruit fly *Drosophila melanogaster* and the desert locust *Schistocerca grigaria*. A systematic, comparative work on Resilin identification in insect legs is missing.

Here, using a microscopic intensity subtraction method, we identified Resilin incidences in the legs of 29 species belonging to the major insect orders. This method relies on the classical identification of Resilin based on Dityrosine (DT) bonds between Resilin monomers, Pro-Resilin, that emit blue light when illuminated with UV light. By subtracting the background intensity counts per pixel (counts) of a common blue filter from the counts obtained by a specific filter for the DT spectrum in insects (microscopic intensity subtraction method, MISM), we both confirm the presence of known Resilin locations and identify new incidences in the podomers such as a coxa-trochanter signal. Together, we find that Resilin distribution in insect legs is highly diverse with no incidence common to all species tested. This underlines that the use of Resilin follows a rapid and optimizing evolutionary adaptation. Our data pave the path for studies of the comparative function of Resilin in insect legs.
