## Supplementary material for "Diversity of Resilin incidence in the insect leg": Table S1

### Sheet: Tabelle1
Dityrosine identification by MISM
Order	Species	N Amount of individuals	Coxa-trochanter	Trochanter-femur	Femur-tibia	Tibia-tarsa	tarsa	wing*	head*
Diptera	Drosophila hydei** D. melanogaster** Drosophila suzukii** Tipulidae spec. Trichocera spec. Nephrotoma spec. Musca domestica Syrphus spec. Diptera spec.	>30 >300 >90 4 3 1 3 4 6 different individuals	+ a	+	-b	-b	-b	+	+
Diptera
Diptera
Diptera
Diptera
Diptera
Diptera
Orthoptera	Schistocerca gregaria Gryllus assimilis	15 3	-	+	+c	+c	+	+d	+
Hymneoptera	Apis mellifera Myrmica rubra (?) Lasius niger (?)	12 2 3	+	+	+	+	+	+e	+
Blattodea	Blaptica dubia Ectobius spec.	11 1	+	+	+	+	+	+	+
Lepidoptera	Ephestia kuehniella Plodia interpunctella moth spec.	10 20 14 different individuels	-	-f	-	-g	-	+	+
Coleoptera	Tenebrio molitor Tribolium castaneum Pachnoda marginata Chrysomelidae spec. Chantaris spec. Staphylinidae spec. Coccinellidae spec.	>30 >30 8 2 3 2 2	-h;i	-h	-h	-h	-h	+j	-h
Hemiptera	Pyrrhocoris spec. Palomena spec. Leptoglossus spec. Kleidocerys spec. Issidae spec.	6 2 1 2 1	+k	+k	+k	+k	+l	+	+k
abbreviation
*	See data supplemantary
**	as reference: DT and Resilin localisation (Lerch et al. 2020; 2022)
a	new identified with no Resilin-GFP expression in D. melanogaster (Lerch et al. 2020)
b	Resilin-GFP signals in D. melanogaster (Lerch et al. 2020)
c	as references: semilunar process (Burrows and Sutton 2012) and buckling area (Bayley et al. 2012)
d	wing blade and prelar arm (Weiß-Fogh 1960)
e	as reference: wing vein joints in A. mellifera (Ma et al. 2015)
f	showed inside signal in Ephestia kuehniella
g	showing single leg related to antenna cleaning and epiphysis
h	Chantaris spec. showed signals as exception
i	show signals T. molitor and T. castaneum
j	as reference: wing blade signals in Pachnoda marginata (Haas et al. 2000a)
k	inconsistent signals in Pyrrhocoris spec.
l	inconsistent signals in Pyrrhocoris spec. and Pentatominae spec.
